# Bacterial metabolites alter the consequences of reduced insulin signaling in *C. elegans* via increasing the expression of the acid sphingomyelinase *asm-3*

**DOI:** 10.64898/2026.03.04.709558

**Authors:** Marco E. Mechan-Llontop, Kelsie M. Nauta, Darrick R. Gates, Xiao Wang, Jason Cooper, Nicholas O. Burton

## Abstract

Individuals consuming an identical diet often exhibit vast differences in their physiological response to the same nutrients. Studies of identical twins and genetically identical laboratory animals have both shown that much of this variability cannot be explained by differences in genetics. Differences in gut microbes and local microflora have emerged as a leading potential source of this variability, but mechanistic investigations of three-way host-microbe-diet interactions are difficult in most animals. Here, we find that dietary sugar availability suppresses the longevity, dauer formation and gene expression changes of *daf-2* (insulin-like receptor) mutants fed *Escherichia coli* OP50, but not *daf-2* mutants fed many other bacteria. To determine how sugar availability and bacteria intersect to affect *C. elegans* insulin signaling we conducted transposon mutagenesis screens and found that the effects of sugar availability on *C. elegans* insulin signaling depend on bacterial pyruvate dehydrogenase activity. We further found that reducing bacterial pyruvate dehydrogenase activity results in increased pyruvate and lactate accumulation and induced host expression of the acid sphingomyelinase *asm-3*. Lastly, we find that *asm-3* is required for the loss of pyruvate dehydrogenase activity to alter the phenotype of *daf-2* mutants. Collectively, our findings establish a novel link between bacterial pyruvate metabolism and host insulin signaling that is mediated by altering the expression of a host acid sphingomyelinase.
