## Supplemental Table 3 for "Bacterial metabolites alter the consequences of reduced insulin signaling in *C. elegans* via increasing the expression of the acid sphingomyelinase *asm-3*"

### Sheet: STable 3 RNAseq genes associate
ens_gene	Symbol	Uniq_syms	entrez	Gene_name	baseMean	log2FoldChange	lfcSE	pvalue	padj	neglog10padj	regulation
WBGene00007331	pho-11	pho-11	174547	Putative acid phosphatase 11	4351.55	1.80966	0.0757963	2.71450532597876e-126	4.38908366157506e-122	121.358	Up
WBGene00017501	pud-3	pud-3	178711	Up-regulated in Daf-2 domain-containing protein	1188.16	3.02258	0.184404	3.32103279651826e-61	1.78992597623012e-57	56.7472	Up
WBGene00018343	F42A10.7	F42A10.7	175875	MD-2-related lipid-recognition domain-containing protein	569.26	1.78623	0.133571	4.15997739985262e-41	1.12104457630362e-37	36.9504	Up
WBGene00010062	lipl-1	lipl-1	179771	Lipase lipl-1	97.2861	4.2088	0.34098	1.16151771870739e-36	1.70732545397998e-33	32.7677	Up
WBGene00017498	pud-4	pud-4	178712	Up-regulated in Daf-2 domain-containing protein	282.725	3.02917	0.243083	1.7555195246002e-36	2.36541626610506e-33	32.6261	Up
WBGene00000213	asm-3	asm-3	176879	Putative sphingomyelin phosphodiesterase asm-3;Sphingomyelin phosphodiesterase	119.056	4.80991	0.402268	3.67639812982126e-35	4.24597724007714e-32	31.372	Up
WBGene00001758	gst-10	gst-10	178725	GST C-terminal domain-containing protein;Glutathione S-transferase P 10	1926.28	1.41701	0.118298	1.38441484846562e-33	1.49230691232271e-30	29.8261	Up
WBGene00016048	C24B9.3	C24B9.3	178736	VWFA domain-containing protein	2588.38	0.959218	0.084212	9.59054755436826e-32	9.1217390239165e-29	28.0399	Up
WBGene00009237	F28H7.3	F28H7.3	179490	Fungal lipase-like domain-containing protein	3522.78	0.919207	0.0837421	8.67889912399035e-30	7.38574315451579e-27	26.1316	Up
WBGene00022642	lipl-5	lipl-5	178563	Lipase lipl-5	1908.44	1.15331	0.111819	4.21979163909078e-26	2.52703003749847e-23	22.5974	Up
WBGene00009877	F49C12.7	F49C12.7	177751	CHK kinase-like domain-containing protein	305.737	1.51809	0.148634	6.25681236222011e-25	3.48849652016334e-22	21.4574	Up
WBGene00010769	asah-1	asah-1	173120	Acid ceramidase subunit beta	573.502	1.2175	0.121027	8.64722781898377e-25	4.66056755350495e-22	21.3316	Up
WBGene00019368	txt-4	txt-4	176959	Fungal lipase-like domain-containing protein	162.858	2.14296	0.218293	3.57661543783407e-23	1.60639708373164e-20	19.7941	Up
WBGene00019619	asp-14	asp-14	180917	Peptidase A1 domain-containing protein	823.437	1.44843	0.148916	6.88158101618897e-23	2.92811272238841e-20	19.5334	Up
WBGene00015052	clec-52	clec-52	181855	C-type lectin domain-containing protein	315.415	1.45188	0.166248	6.83694345548372e-19	1.97404533449493e-16	15.7046	Up
WBGene00000781	cpr-1	cpr-1	179637	Gut-specific cysteine proteinase	4942.96	0.741921	0.0882131	9.71368129072665e-19	2.75544759280279e-16	15.5598	Up
WBGene00019164	H06H21.8	H06H21.8	186700	CHK kinase-like domain-containing protein	831.728	0.955845	0.124442	3.2038667410191e-16	5.82059790286942e-14	13.235	Up
WBGene00021136	W10G11.3	W10G11.3	173704	DUF19 domain-containing protein	378.773	1.26067	0.178535	1.6179005429421e-13	2.01229491375621e-11	10.6963	Up
WBGene00000212	asm-2	asm-2	181323	Sphingomyelin phosphodiesterase 2	290.192	1.08862	0.160936	4.91633978759134e-13	5.7188703615514e-11	10.2427	Up
WBGene00019495	sdz-24	sdz-24	173457	OB domain-containing protein	202.041	1.62335	0.242144	6.23602742569892e-12	5.76173299692148e-10	9.23945	Up
WBGene00011222	R10H10.3	R10H10.3	177930	CUB domain-containing protein	985.122	0.723158	0.115593	1.16357448270264e-11	1.01149654896876e-09	8.99504	Up
WBGene00012615	dct-16	dct-16	180345	DAF-16/FOXO Controlled, germline Tumor affecting	59394.3	0.738785	0.124771	8.81614510215018e-11	5.97163945296536e-09	8.22391	Up
WBGene00009215	thn-2	thn-2	178187	Pathogenesis-related protein 5-like	522.555	0.699721	0.11741	8.82690227756027e-11	5.97163945296536e-09	8.22391	Up
WBGene00013037	Y49E10.18	Y49E10.18	176671	Fungal lipase-like domain-containing protein	436.227	0.918819	0.161202	2.37982717274885e-10	1.42516390948801e-08	7.84614	Up
WBGene00018342	F42A10.6	F42A10.6	175874	MD-2-related lipid-recognition domain-containing protein	1213.72	0.564081	0.0943818	2.41117443931346e-10	1.43331909960512e-08	7.84366	Up
WBGene00011182	R09H10.5	R09H10.5	177952	EGF-like domain-containing protein	1015.93	0.766177	0.137985	7.02124196703929e-10	3.87462325478015e-08	7.41177	Up
WBGene00012251	clec-49	clec-49	180298	C-type lectin domain-containing protein	174.485	1.09976	0.196611	7.80718381523297e-10	4.25031498681825e-08	7.37158	Up
WBGene00012407	Y7A5A.1	Y7A5A.1	181666	FAD-binding PCMH-type domain-containing protein	1068.38	0.593775	0.103916	9.0200276142635e-10	4.7975271873364e-08	7.31898	Up
WBGene00012253	clec-50	clec-50	180299	C-type lectin domain-containing protein	2056.14	0.585236	0.105498	2.55374687568844e-09	1.23356398194022e-07	6.90884	Up
WBGene00004989	spp-4	spp-4	188266	Saposin B-type domain-containing protein	2027.72	0.50831	0.0914108	4.52686191318258e-09	2.07939858733662e-07	6.68206	Up
WBGene00004986	spp-1	spp-1	176452	Saposin B-type domain-containing protein	1703.09	0.424067	0.07835	1.89237646747209e-08	7.49946938788142e-07	6.12497	Up
WBGene00017071	aagr-1	aagr-1	177632	P-type domain-containing protein	370.452	1.04797	0.212849	2.35937323051022e-08	9.12648463256452e-07	6.0397	Up
WBGene00011753	T13F3.6	T13F3.6	180092	DUF19 domain-containing protein	3321.58	0.544452	0.107341	4.85369013778513e-08	1.67728683902062e-06	5.77539	Up
WBGene00004988	spp-3	spp-3	180993	Saposin B-type domain-containing protein	6094.11	0.378463	0.0735938	1.01181901984119e-07	3.25898440872752e-06	5.48692	Up
WBGene00008220	C50B6.7	C50B6.7	179813	Alpha-amylase	177.027	0.884259	0.199882	2.16287135140885e-07	6.27853983499635e-06	5.20214	Up
WBGene00019682	K12H4.7	K12H4.7	176136	Putative serine protease K12H4.7	5538.17	0.475841	0.102087	6.33103766956934e-07	1.60953691948533e-05	4.7933	Up
WBGene00012201	W02B12.1	W02B12.1	174746	Lipase_GDSL domain-containing protein	389.315	0.641589	0.150459	1.13406423608099e-06	2.62327391032812e-05	4.58116	Up
WBGene00003097	lys-8	lys-8	173944	LYSozyme	2401.03	0.404457	0.0923327	3.35810080015246e-06	6.72826912486558e-05	4.1721	Up
WBGene00013035	Y49E10.16	Y49E10.16	176669	Fungal lipase-like domain-containing protein	944.954	0.44019	0.103198	4.58248017412206e-06	8.75280961688213e-05	4.05785	Up
WBGene00003956	pcp-1	pcp-1	176086	Putative serine protease pcp-1	616.139	0.518249	0.129784	8.48384551219299e-06	0.000147026	3.83261	Up
WBGene00011571	ttr-46	ttr-46	179384	Transthyretin-like protein 46	2498.64	0.370411	0.0902643	1.16134435381218e-05	0.000191727	3.71732	Up
WBGene00012445	Y16B4A.2	Y16B4A.2	181572	Carboxypeptidase	714.645	0.535452	0.143706	2.06842397078922e-05	0.0003114	3.50668	Up
WBGene00019895	aagr-2	aagr-2	173848	P-type domain-containing protein	2959.84	0.34756	0.0885627	2.35763663165502e-05	0.000347182	3.45944	Up
WBGene00009773	lipl-2	lipl-2	185840	Lipase	19.5559	2.09057	0.579764	2.48386002797185e-05	0.00036084	3.44268	Up
WBGene00009895	scl-2	scl-2	178251	SCP domain-containing protein	152.318	0.746116	0.225236	2.95469955130688e-05	0.000416666	3.38021	Up
WBGene00013874	cest-2.2	cest-2.2	179917	Carboxylesterase type B domain-containing protein	212.664	0.612639	0.176745	3.19189780337822e-05	0.000443764	3.35285	Up
WBGene00007112	B0035.13	B0035.13	178041	Fungal lipase-like domain-containing protein	1458.23	0.341137	0.0938172	6.36736807581122e-05	0.000787712	3.10363	Up
WBGene00003828	nuc-1	nuc-1	181174	Deoxyribonuclease-2	867.278	0.3405	0.0987686	0.00011546	0.00130917	2.883	Up
WBGene00012747	Y40H7A.10	Y40H7A.10	189809	Cathepsin L-like proteinase	942.956	0.358776	0.105392	0.000129193	0.00142783	2.84532	Up
WBGene00000218	asp-5	asp-5	179211	Peptidase A1 domain-containing protein	7000.26	0.324561	0.0958156	0.000138805	0.00151338	2.82005	Up
WBGene00043062	clec-80	clec-80	3565458	C-type lectin domain-containing protein	381.389	0.504796	0.162847	0.000179788	0.00186227	2.72996	Up
WBGene00010793	nspg-9	nspg-9	178386	DUF19 domain-containing protein;Secreted protein	2546.81	0.283252	0.0868516	0.000190455	0.00196019	2.7077	Up
WBGene00020938	clec-218	clec-218	189114	C-type lectin domain-containing protein	148.381	0.635745	0.224616	0.000201336	0.0020513	2.68797	Up
WBGene00000118	alh-12	alh-12	176056	Aldehyde dehydrogenase domain-containing protein	435.186	0.427887	0.142288	0.000325329	0.00302835	2.51879	Up
WBGene00044719	clec-172	clec-172	4363071	C-type lectin domain-containing protein	21.5198	1.5799	0.669377	0.000459934	0.00400683	2.3972	Up
WBGene00018951	nspg-6	nspg-6	176037	DUF19 domain-containing protein	3416.71	0.288598	0.105591	0.00081826	0.00643504	2.19145	Up
WBGene00009192	asah-2	asah-2	185021	putative acid ceramidase	337.408	0.396709	0.149946	0.000882236	0.00682477	2.16591	Up
WBGene00003093	lys-4	lys-4	178086	LYSozyme	6251.91	-0.259976	0.104905	0.00151075	0.0105518	1.97667	Down
WBGene00010116	cest-13	cest-13	181493	Carboxylic ester hydrolase	72.2812	0.601864	0.320648	0.00225035	0.0146011	1.83561	Up
WBGene00006636	tsp-10	tsp-10	192063	Tetraspanin	264.333	0.457794	0.229449	0.00289898	0.0178566	1.7482	Up
WBGene00007963	cyp-25A1	cyp-25A1	183247	Cytochrome P450	103.347	0.498908	0.267775	0.00324152	0.0194623	1.7108	Up
WBGene00015050	clec-51	clec-51	181854	C-type lectin domain-containing protein	473.313	0.384352	0.194715	0.0039866	0.0229474	1.63927	Up
WBGene00000215	asp-2	asp-2	34700645	Peptidase A1 domain-containing protein	7644.21	0.201498	0.101102	0.00480361	0.0265628	1.57573	Up
WBGene00019225	bgal-2	bgal-2	180945	Glycoside hydrolase 35 catalytic domain-containing protein	191.307	0.347552	0.192758	0.00640831	0.0333835	1.47647	Up
WBGene00008341	ttr-44	ttr-44	179835	Transthyretin-like family protein	647.556	0.254183	0.149171	0.00987051	0.0468616	1.32918	Up
WBGene00000216	asp-3	asp-3	180947	Aspartic protease 3	13509.3	0.182469	0.10889	0.0109591	0.0507585	1.29449	NS
WBGene00021236	pud-1.2	pud-1.2	178709	Up-regulated in Daf-2 domain-containing protein	5.25917	0.706371	0.965978	0.0269398	0.100575	0.99751	NS
WBGene00017691	ilys-5	ilys-5	180928	lysozyme	24831.1	0.142376	0.107863	0.0296925	0.108423	0.964878	NS
WBGene00010204	cpr-9	cpr-9	179645	Peptidase C1A papain C-terminal domain-containing protein	8967.77	0.124431	0.098561	0.0363499	0.126641	0.897425	NS
WBGene00012134	T28F3.8	T28F3.8	178511	EGF-like domain-containing protein	725.335	0.152509	0.126078	0.0394036	0.134498	0.871284	NS
WBGene00005001	spp-16	spp-16	185207	Saposin B-type domain-containing protein	366.172	0.200013	0.171895	0.0404451	0.13704	0.863151	NS
WBGene00007650	ugt-23	ugt-23	181205	UDP-glucuronosyltransferase	285.591	0.193299	0.165551	0.0407073	0.137727	0.860982	NS
WBGene00019105	asp-8	asp-8	178750	Peptidase A1 domain-containing protein	212.732	-0.221124	0.197462	0.0421661	0.141302	0.849851	NS
WBGene00021336	clc-23	clc-23	189591	Transmembrane 9 superfamily member	204.56	-0.154094	0.156417	0.0722468	0.209085	0.679677	NS
WBGene00008593	clec-227	clec-227	184216	C-type LECtin	25.3625	0.254952	0.348057	0.0802225	0.224765	0.648272	NS
WBGene00015756	C14C6.2	C14C6.2	178576	ShKT domain-containing protein	571.504	-0.0912242	0.101174	0.109854	0.279897	0.553001	NS
WBGene00020662	T21H3.1	T21H3.1	178615	Fungal lipase-like domain-containing protein	5373.09	0.096427	0.114412	0.125982	0.307566	0.512061	NS
WBGene00014091	srlf-32	srlf-32	178125	SXP/RAL-2 family protein Ani s 5-like cation-binding domain-containing protein	367.567	0.102908	0.126326	0.133165	0.319742	0.4952	NS
WBGene00016174	mfsd-13.2	mfsd-13.2	174177	Transmembrane protein 180	154.436	0.138086	0.179289	0.133225	0.319791	0.495134	NS
WBGene00000786	cpr-6	cpr-6	180931	Cathepsin B-like cysteine proteinase 6	13345	0.0557026	0.0671429	0.171538	0.377311	0.423301	NS
WBGene00014057	ZK673.1	ZK673.1	174607	Uncharacterized protein	549.479	0.0832492	0.120833	0.200177	0.416875	0.379994	NS
WBGene00019547	K09C4.1	K09C4.1	180621	MFS domain-containing protein;Major facilitator superfamily (MFS) profile domain-containing protein	30.0071	0.136706	0.267878	0.229479	0.456302	0.340748	NS
WBGene00008542	scav-6	scav-6	184107	SCAVenger receptor (CD36 family) related	199.543	0.0835032	0.146064	0.270605	0.507883	0.294237	NS
WBGene00013101	Y51H4A.5	Y51H4A.5	190146	Fungal lipase-like domain-containing protein	12.9525	0.121899	0.316764	0.314907	0.556737	0.25435	NS
WBGene00022748	oaz-1	oaz-1	172291	Ornithine decarboxylase antizyme	10542.2	0.0344681	0.0581847	0.343206	0.585183	0.232708	NS
WBGene00022490	nspg-8	nspg-8	175283	DUF19 domain-containing protein	799.612	0.0488071	0.0975545	0.365235	0.605317	0.218017	NS
WBGene00009883	nspg-11	nspg-11	177758	DUF19 domain-containing protein	175.617	0.0588103	0.130438	0.393395	0.632434	0.198985	NS
WBGene00014252	ZK1320.2	ZK1320.2	174520	Uncharacterized protein	1843.28	0.0315575	0.0776105	0.481562	0.709465	0.149069	NS
WBGene00017322	clec-160	clec-160	176167	C-type lectin domain-containing protein 160	190.745	0.0452016	0.12002	0.483271	0.71114	0.148045	NS
WBGene00019977	fpn-1.2	fpn-1.2	187727	Solute carrier family 40 member	31.6763	0.0620007	0.203429	0.507093	0.729483	0.136985	NS
WBGene00013118	Y51H4A.24	Y51H4A.24	178466	EGF-like domain-containing protein	217.226	0.0403511	0.124485	0.544548	0.756555	0.121159	NS
WBGene00000088	aex-5	aex-5	173358	Endoprotease aex-5	82.8324	0.0332555	0.14102	0.651287	0.826193	0.0829183	NS
WBGene00011166	chil-22	chil-22	187738	GH18 domain-containing protein	81.8162	0.0334775	0.144861	0.655533	0.829193	0.0813445	NS
WBGene00010049	F54D5.3	F54D5.3	174773	NIM-2 protein	2011.37	-0.0110349	0.0665988	0.782928	0.902779	0.0444185	NS
WBGene00008596	clec-54	clec-54	184217	CUB domain-containing protein	47.719	0.0196154	0.167419	0.812383	0.916556	0.037841	NS
WBGene00018885	drd-5	drd-5	186315	dietary restriction down regulated	320.298	-0.00753067	0.0840109	0.876509	0.947606	0.0233722	NS
WBGene00017364	clec-7	clec-7	184314	C-type LECtin	127.666	0.00678302	0.123615	0.919114	0.966191	0.014937	NS
WBGene00021873	clec-82	clec-82	177064	C-type lectin domain-containing protein	3.30896	-0.013318	0.439357	0.923201	0.96817	0.0140485	NS
WBGene00020516	T15B7.1	T15B7.1	188512	Fibrinogen C-terminal domain-containing protein	787.031	0.00275136	0.0673286	0.945789	0.978154	0.0095926	NS
