## Supplemental Table 1 for "Bacterial metabolites alter the consequences of reduced insulin signaling in *C. elegans* via increasing the expression of the acid sphingomyelinase *asm-3*"

### Sheet: STable 1 genes_associated_with_
ens_gene	Symbol	Uniq_syms	entrez	Gene_name	baseMean	log2FoldChange	lfcSE	pvalue	padj	neglog10padj	regulation
WBGene00000040	aco-1	aco-1	181324	Cytoplasmic aconitate hydratase	2495.06	0.681272	0.0895578	1.04638291352085e-15	1.8390179705129e-13	12.7354	Up
WBGene00000833	cts-1	cts-1	176437	putative citrate synthase, mitochondrial	7441.54	0.569431	0.0929354	9.03279104187425e-11	6.00441067291976e-09	8.22153	Up
WBGene00010317	idh-1	idh-1	177775	Isocitrate dehydrogenase [NADP]	7114.06	0.401942	0.082334	3.39454401940253e-07	9.24013169187197e-06	5.03432	Up
WBGene00003162	mdh-2	mdh-2	175936	Malate dehydrogenase, mitochondrial	9782.71	0.482431	0.104154	6.93900208903154e-07	1.73679140522525e-05	4.76025	Up
WBGene00011119	mpc-1	mpc-1	259500	putative mitochondrial pyruvate carrier 1	3522.55	0.351831	0.0893019	2.2194624438264e-05	0.000331192	3.47992	Up
WBGene00003061	lpd-5	lpd-5	172037	NADH dehydrogenase [ubiquinone] iron-sulfur protein 4, mitochondrial	5339.49	0.271825	0.079551	0.00011466	0.00130101	2.88572	Up
WBGene00009812	suca-1	suca-1	181280	Succinate--CoA ligase [ADP-forming] subunit beta, mitochondrial	2580.36	0.417088	0.131508	0.000217378	0.00218581	2.66039	Up
WBGene00016266	idhg-2	idhg-2	172430	Isocitrate dehydrogenase [NAD] subunit, mitochondrial	742.718	0.368232	0.130956	0.000636344	0.00527373	2.27788	Up
WBGene00000041	aco-2	aco-2	176121	putative aconitate hydratase, mitochondrial	4140.18	0.26929	0.0960043	0.000658872	0.00540777	2.26698	Up
WBGene00017759	sucl-2	sucl-2	175252	Succinate--CoA ligase [ADP/GDP-forming] subunit alpha, mitochondrial	6537.07	0.191254	0.0813514	0.00178536	0.0120684	1.91835	Up
WBGene00004258	pyc-1	pyc-1	179616	Pyruvate carboxylase 1;Pyruvate carboxylase subunit B	645.177	0.277412	0.11917	0.00222151	0.014443	1.84034	Up
WBGene00014098	ogdh-2	ogdh-2	179674	Transketolase-like pyrimidine-binding domain-containing protein;putative 2-oxoadipate dehydrogenase complex component E1 homolog	1302.32	0.214858	0.100079	0.0032754	0.0196148	1.70742	Up
WBGene00015391	sdha-1	sdha-1	181108	Succinate dehydrogenase [ubiquinone] flavoprotein subunit, mitochondrial	928.456	0.331426	0.160548	0.00383651	0.0222339	1.65298	Up
WBGene00016844	sucg-1	sucg-1	177555	Succinate--CoA ligase [GDP-forming] subunit beta, mitochondrial	2963.49	0.169195	0.0832049	0.00413488	0.023591	1.62725	Up
WBGene00007350	sucl-1	sucl-1	181570	Succinate--CoA ligase [ADP/GDP-forming] subunit alpha, mitochondrial	2313.17	0.346427	0.174766	0.0044111	0.0248513	1.60465	Up
WBGene00010794	dld-1	dld-1	178387	Dihydrolipoyl dehydrogenase, mitochondrial	3701.75	0.328132	0.173495	0.0056255	0.0300769	1.52177	Up
WBGene00003225	mev-1	mev-1	260040	Succinate dehydrogenase cytochrome b560 subunit, mitochondrial	3163.89	0.210359	0.127527	0.0116747	0.0533998	1.27246	NS
WBGene00015413	pdhb-1	pdhb-1	177108	Pyruvate dehydrogenase E1 component subunit beta, mitochondrial	4305.93	0.220981	0.134321	0.0117388	0.0535718	1.27106	NS
WBGene00009082	dlat-1	dlat-1	179945	Dihydrolipoyllysine-residue acetyltransferase component of pyruvate dehydrogenase complex, mitochondrial	5329.38	0.132572	0.0818848	0.01346	0.0593332	1.2267	NS
WBGene00001503	fum-1	fum-1	176059	putative fumarate hydratase, mitochondrial	2492.37	0.236433	0.153787	0.0150344	0.0643439	1.19149	NS
WBGene00007993	idhb-1	idhb-1	181528	putative isocitrate dehydrogenase [NAD] subunit beta, mitochondrial	1135.71	0.169988	0.117219	0.0200939	0.0805599	1.09388	NS
WBGene00009353	sdhd-1	sdhd-1	174692	Putative succinate dehydrogenase [ubiquinone] cytochrome b small subunit, mitochondrial	2468.24	0.125876	0.104186	0.0419547	0.140798	0.851403	NS
WBGene00006433	sdhb-1	sdhb-1	174482	Succinate dehydrogenase [ubiquinone] iron-sulfur subunit, mitochondrial	2346.78	0.129692	0.113748	0.0500329	0.159846	0.796297	NS
WBGene00018765	mpc-2	mpc-2	171957	putative mitochondrial pyruvate carrier 2	1579.1	0.132409	0.117849	0.0520272	0.16427	0.784441	NS
WBGene00020950	dlst-1	dlst-1	179063	Dihydrolipoyllysine-residue succinyltransferase component of 2-oxoglutarate dehydrogenase complex, mitochondrial	2431.4	0.174387	0.160216	0.0522206	0.164656	0.783423	NS
WBGene00016392	sdha-2	sdha-2	172968	Succinate dehydrogenase [ubiquinone] flavoprotein subunit, mitochondrial	2251.98	0.0874033	0.0750728	0.057918	0.178376	0.748663	NS
WBGene00009664	idha-1	idha-1	172655	putative isocitrate dehydrogenase [NAD] subunit alpha, mitochondrial	3475.47	0.137857	0.131038	0.06259	0.188038	0.725755	NS
WBGene00012983	men-1	men-1	175079	Malic enzyme	1601.97	0.0952754	0.10278	0.100811	0.263843	0.578655	NS
WBGene00020679	ogdh-1	ogdh-1	177235	2-oxoglutarate dehydrogenase, mitochondrial;Transketolase-like pyrimidine-binding domain-containing protein	3356.13	0.100628	0.117037	0.118482	0.294667	0.530668	NS
WBGene00009440	idhg-1	idhg-1	175598	Isocitrate dehydrogenase [NAD] subunit, mitochondrial	2825.38	0.0573141	0.063983	0.147308	0.341504	0.466604	NS
WBGene00011510	pdha-1	pdha-1	3565996	Pyruvate dehydrogenase E1 component subunit alpha;putative pyruvate dehydrogenase E1 component subunit alpha, mitochondrial	4054.5	0.0624919	0.0740516	0.154511	0.352562	0.452764	NS
WBGene00018491	mdh-1	mdh-1	179041	Malate dehydrogenase, cytoplasmic	8817.46	0.063198	0.0796315	0.171593	0.377327	0.423282	NS
WBGene00007234	C01G10.7	C01G10.7	180018	HpcH/HpaI aldolase/citrate lyase domain-containing protein	982.926	-0.0515638	0.0754674	0.241333	0.471471	0.326545	NS
WBGene00016995	acly-1	acly-1	180485	putative ATP-citrate synthase	766.923	0.0627268	0.106809	0.280887	0.519226	0.284644	NS
WBGene00022798	fahd-1	fahd-1	176109	Oxaloacetate tautomerase fahd-1, mitochondrial	673.969	0.0488753	0.0821442	0.296791	0.537021	0.270009	NS
WBGene00001564	icl-1	icl-1	178583	Malate synthase	2518.71	0.0502761	0.090143	0.31909	0.560861	0.251145	NS
WBGene00007942	idh-2	idh-2	181311	Isocitrate dehydrogenase [NADP]	622.489	0.0519798	0.0983879	0.338124	0.579828	0.236701	NS
WBGene00007150	acly-2	acly-2	179795	ATP-citrate synthase	1814.63	-0.0058597	0.0553944	0.867107	0.943871	0.0250874	NS
WBGene00002262	ldh-1	ldh-1	174798	L-lactate dehydrogenase	908.616	-0.000241555	0.083759	0.996017	0.998871	0.000490768	NS
