## Supplemental Table 2 for "Bacterial metabolites alter the consequences of reduced insulin signaling in *C. elegans* via increasing the expression of the acid sphingomyelinase *asm-3*"

### Sheet: STable 2 genes_associated_with_
ens_gene	Symbol	Uniq_syms	entrez	Gene_name	baseMean	log2FoldChange	lfcSE	pvalue	padj	neglog10padj	regulation
WBGene00013854	cyc-2.2	cyc-2.2	179728	putative cytochrome c 2.2	143.689	2.5063	0.379946	1.02497691615743e-11	9.00698465073343e-10	9.04542	Up
WBGene00000210	asg-2	asg-2	180956	putative ATP synthase subunit g 2, mitochondrial	6370.79	0.55271	0.0987697	2.55577916970729e-09	1.23356398194022e-07	6.90884	Up
WBGene00011273	R53.4	R53.4	174554	Putative ATP synthase subunit f, mitochondrial	21515.4	0.359259	0.0682974	5.86592410491631e-08	1.98838840361408e-06	5.7015	Up
WBGene00012094	T27E9.2	T27E9.2	176772	Cytochrome b-c1 complex subunit 6	11800.5	0.370248	0.0723796	1.20224761833121e-07	3.7893063822217e-06	5.42144	Up
WBGene00011015	R04F11.2	R04F11.2	179690	ATP synthase subunit e, mitochondrial	14484.9	0.368121	0.0723122	1.37476037079273e-07	4.26650680141029e-06	5.36993	Up
WBGene00017121	cyc-2.1	cyc-2.1	177243	Cytochrome c 2.1	21549	0.435592	0.0877396	1.87433228810449e-07	5.57097036146351e-06	5.25407	Up
WBGene00015755	C14B9.10	C14B9.10	259519	Complex III subunit 9	8847.1	0.330188	0.0656783	2.0785353076412e-07	6.06639664065896e-06	5.21707	Up
WBGene00000371	cox-5B	cox-5B	172832	COX5B-domain-containing protein	10256.2	0.317965	0.0642342	3.0690121765404e-07	8.52626424097624e-06	5.06924	Up
WBGene00001520	gas-1	gas-1	181646	putative NADH dehydrogenase [ubiquinone] iron-sulfur protein 2, mitochondrial	2055.22	0.438258	0.0958963	1.22469349509691e-06	2.80482565470566e-05	4.55209	Up
WBGene00012553	cox-5A	cox-5A	176707	Cytochrome c oxidase subunit 5A, mitochondrial	14583.5	0.378091	0.0821749	1.40832566166318e-06	3.16245192557268e-05	4.49998	Up
WBGene00022089	Y69A2AR.18	Y69A2AR.18	177038	ATP synthase subunit gamma, mitochondrial	14086	0.377109	0.0846842	2.72097312969302e-06	5.66221551274215e-05	4.24701	Up
WBGene00012166	nuo-6	nuo-6	172438	NADH dehydrogenase [ubiquinone] 1 beta subcomplex subunit 4	7361.35	0.330366	0.0747422	3.42046972969417e-06	6.81942972372689e-05	4.16625	Up
WBGene00000869	cyc-1	cyc-1	172582	Cytochrome c domain-containing protein	3860.41	0.352648	0.0907911	2.70820400150545e-05	0.000387856	3.41133	Up
WBGene00019401	nuo-4	nuo-4	176001	Deoxynucleoside kinase domain-containing protein;NADH dehydrogenase [ubiquinone] 1 alpha subcomplex subunit 10, mitochondrial	6629.13	0.268064	0.0709823	3.46167576683539e-05	0.000474338	3.32391	Up
WBGene00003831	nuo-1	nuo-1	174696	NADH dehydrogenase [ubiquinone] flavoprotein 1, mitochondrial	5564.35	0.335872	0.0912047	5.4787538021477e-05	0.000695884	3.15746	Up
WBGene00006519	cox-6A	cox-6A	175693	Cytochrome c oxidase subunit 6A, mitochondrial	6993.52	0.285884	0.0786261	5.97547965006647e-05	0.000746658	3.12688	Up
WBGene00020181	T02H6.11	T02H6.11	173459	Cytochrome b-c1 complex subunit 7	15025.9	0.318372	0.0904985	9.27166381875232e-05	0.00108633	2.96404	Up
WBGene00000229	atp-2	atp-2	175716	ATP synthase subunit beta, mitochondrial	28055.8	0.375359	0.109552	0.000117315	0.00132463	2.8779	Up
WBGene00015810	C16A3.5	C16A3.5	175904	NADH dehydrogenase [ubiquinone] 1 beta subcomplex subunit 9	6655.21	0.321541	0.0945692	0.000133461	0.00146499	2.83416	Up
WBGene00020417	nuo-2	nuo-2	172363	NADH dehydrogenase [ubiquinone] iron-sulfur protein 3, mitochondrial	4641.85	0.295089	0.0918478	0.000225007	0.00225072	2.64768	Up
WBGene00000230	atp-3	atp-3	172195	ATP synthase subunit O, mitochondrial	8308.46	0.308546	0.096392	0.000236911	0.00234863	2.62919	Up
WBGene00000206	asb-1	asb-1	175605	ATP synthase F(0) complex subunit B1, mitochondrial	5668.96	0.222246	0.0729569	0.000276082	0.00265397	2.5761	Up
WBGene00009161	cox-7C	cox-7C	3565338	Cytochrome c oxidase polypeptide VIIc	6836.74	0.25606	0.086902	0.000431953	0.00380821	2.41928	Up
WBGene00000209	asg-1	asg-1	172673	putative ATP synthase subunit g 1, mitochondrial	10264.2	0.21159	0.0737944	0.00044287	0.00388539	2.41057	Up
WBGene00002162	isp-1	isp-1	177609	Cytochrome b-c1 complex subunit Rieske, mitochondrial	6581.03	0.324241	0.116199	0.000712416	0.00574803	2.24048	Up
WBGene00009051	nduf-6	nduf-6	184827	putative NADH dehydrogenase [ubiquinone] iron-sulfur protein 6, mitochondrial	4758.57	0.204072	0.0774784	0.000841196	0.00658021	2.18176	Up
WBGene00018963	ucr-1	ucr-1	175772	Cytochrome b-c1 complex subunit 1, mitochondrial;Peptidase M16 C-terminal domain-containing protein	6806.96	0.312134	0.115467	0.000889943	0.00687177	2.16293	Up
WBGene00020275	atp-4	atp-4	179025	ATP synthase-coupling factor 6, mitochondrial	8262.26	0.306623	0.113492	0.000893664	0.00689063	2.16174	Up
WBGene00000207	asb-2	asb-2	180718	ATP synthase F(0) complex subunit B2, mitochondrial	4640.7	0.449494	0.176942	0.000932088	0.00712911	2.14696	Up
WBGene00011679	ucr-2.2	ucr-2.2	181611	Peptidase M16 N-terminal domain-containing protein	1267.21	0.395648	0.152184	0.000985107	0.00748857	2.1256	Up
WBGene00019007	ucr-11	ucr-11	266653	Cytochrome b-c1 complex subunit 10	7527.3	0.244192	0.0930697	0.00100258	0.00759994	2.11919	Up
WBGene00007385	atp-5	atp-5	179541	ATP synthase subunit d, mitochondrial	12167.4	0.369419	0.143684	0.00113082	0.00832991	2.07936	Up
WBGene00012158	ucr-2.1	ucr-2.1	181374	Peptidase_M16 domain-containing protein	1498.54	0.358478	0.147069	0.00157672	0.0108902	1.96296	Up
WBGene00020757	ucr-2.3	ucr-2.3	175248	Peptidase M16 N-terminal domain-containing protein	2583.22	0.245517	0.108597	0.00256118	0.0161323	1.7923	Up
WBGene00006463	nduf-2.2	nduf-2.2	188912	Complex I-49kD	2989.3	0.170523	0.0817845	0.00358718	0.0210454	1.67684	Up
WBGene00019937	R07E4.3	R07E4.3	180862	Cytochrome b-c1 complex subunit 8	1543.79	0.246081	0.116753	0.00374746	0.0218062	1.66142	Up
WBGene00015391	sdha-1	sdha-1	181108	Succinate dehydrogenase [ubiquinone] flavoprotein subunit, mitochondrial	928.456	0.331426	0.160548	0.00383651	0.0222339	1.65298	Up
WBGene00017982	hpo-18	hpo-18	178830	ATP synthase subunit epsilon, mitochondrial	7922.53	0.216316	0.116526	0.00691314	0.0354853	1.44995	Up
WBGene00012376	nduf-7	nduf-7	172734	putative NADH dehydrogenase [ubiquinone] iron-sulfur protein 7, mitochondrial	7471.53	0.183147	0.102114	0.00801648	0.0399687	1.39828	Up
WBGene00013308	nuo-3	nuo-3	36805062	NADH dehydrogenase [ubiquinone] 1 alpha subcomplex subunit 6	2323	0.154538	0.0877794	0.00877091	0.0427804	1.36876	Up
WBGene00021839	nduf-5	nduf-5	266824	NADH dehydrogenase [ubiquinone] iron-sulfur protein 5	6311.26	0.134721	0.0774885	0.00963674	0.046007	1.33718	Up
WBGene00003225	mev-1	mev-1	260040	Succinate dehydrogenase cytochrome b560 subunit, mitochondrial	3163.89	0.210359	0.127527	0.0116747	0.0533998	1.27246	NS
WBGene00009739	F45H10.2	F45H10.2	174992	Cytochrome b-c1 complex subunit 8	10356.4	0.130493	0.0974777	0.0290125	0.106517	0.972579	NS
WBGene00009353	sdhd-1	sdhd-1	174692	Putative succinate dehydrogenase [ubiquinone] cytochrome b small subunit, mitochondrial	2468.24	0.125876	0.104186	0.0419547	0.140798	0.851403	NS
WBGene00021562	nuo-5	nuo-5	178735	NADH-ubiquinone oxidoreductase 75 kDa subunit, mitochondrial	2260.28	0.180713	0.162224	0.0481269	0.155353	0.80868	NS
WBGene00006433	sdhb-1	sdhb-1	174482	Succinate dehydrogenase [ubiquinone] iron-sulfur subunit, mitochondrial	2346.78	0.129692	0.113748	0.0500329	0.159846	0.796297	NS
WBGene00016392	sdha-2	sdha-2	172968	Succinate dehydrogenase [ubiquinone] flavoprotein subunit, mitochondrial	2251.98	0.0874033	0.0750728	0.057918	0.178376	0.748663	NS
WBGene00022336	Y82E9BR.3	Y82E9BR.3	175299	ATP synthase c subunit	43599	0.149338	0.144937	0.0646984	0.192799	0.714896	NS
WBGene00012040	T26E3.7	T26E3.7	188925	ATP synthase subunit alpha, mitochondrial	2.2138	0.235723	0.650346	0.199824	1	0	NS
WBGene00019061	F58F12.1	F58F12.1	174059	ATP synthase subunit delta, mitochondrial	9007.72	0.117106	0.20026	0.224686	0.450633	0.346177	NS
WBGene00018610	F48E8.3	F48E8.3	175751	FAD-dependent oxidoreductase 2 FAD binding domain-containing protein	818.657	-0.0459347	0.0727921	0.282294	0.520899	0.283247	NS
WBGene00010780	K11H3.3	K11H3.3	176398	Putative tricarboxylate transport protein, mitochondrial	2422.69	0.0113688	0.0548244	0.743653	0.88257	0.054251	NS
WBGene00021345	Y37B11A.3	Y37B11A.3	189611	Citrate transport protein	86.3306	0.020005	0.137712	0.782326	0.902637	0.0444868	NS
